# Gene expression landscape of cutaneous squamous cell carcinoma progression

**DOI:** 10.1101/2023.12.11.570862

**Authors:** Tomas Bencomo, Carolyn S. Lee

## Abstract

**Background:** Cutaneous squamous cell carcinomas (SCC) are the second most common human cancer and have been characterized by RNA sequencing (RNA-Seq); however, the transferability of findings from individual studies may be limited by small sample sizes and diverse analysis protocols.

**Objectives:** To define the transcriptome landscape at different stages in the progression of normal skin to SCC through a meta-analysis of publicly available RNA-Seq samples

**Methods:** Whole-transcriptome data from 73 normal skin samples, 46 actinic keratoses (AK), 16 in situ SCC, 13 keratoacanthomas (KA), and 147 SCC (including 30 SCC from immunocompromised patients and 8 SCC from individuals with recessive dystrophic epidermolysis bullosa [RDEB]) was uniformly processed to harmonize gene expression. Differential expression, fusion detection, and cell-type deconvolution analyses were performed.

**Results:** Individual RNA-Seq studies of SCC demonstrated study-specific clustering and varied widely in their differential gene expression detection. Following batch correction, we defined a consensus set of differentially expressed genes (DEGs), including those altered in the preinvasive stages of SCC development, and used single-cell RNA-Seq data to demonstrate that DEGs are often, but not always, expressed by tumor-specific keratinocytes (TSKs). Analysis of the cellular composition of SCC, KA, and RDEB-SCC identified an increase in differentiated keratinocytes in KA, while RDEB-SCC contained the most TSKs. Compared to SCC arising in immunocompetent patients, SCC from immunosuppressed individuals demonstrated fewer memory B cells and CD8 T cells. A comprehensive and unbiased search for fusion transcripts in SCC and intermediate disease stages identified few candidates that recur in >1% of all specimens, suggesting most SCC are not driven by oncogenic gene fusions. Finally, using GTEx data, we distilled a novel 300-gene signature of chronic sun exposure that affirms greater cumulative ultraviolet (UV) exposure in later stages of SCC development.

**Conclusions:** Our results define the gene expression landscape of SCC progression, characterize cell subpopulation heterogeneity in SCC subtypes that contribute to their distinct clinical phenotypes, demonstrate that gene fusions are not a common cause of SCC, and identify UV-responsive genes associated with SCC development.

**What is already known about this topic?:**

- Cutaneous squamous cell carcinoma (SCC) is one of the most common cancers worldwide.
- Several studies have examined gene expression changes in SCC using RNA sequencing (RNA-Seq) but comparison of their results is difficult due to inter-study variation and diverse bioinformatic pipelines and protocols.
- A few gene fusions have been described in SCC, but a comprehensive characterization of fusion transcripts in patient samples has not been performed.

**What does this study add?:**

- We re-analyzed RNA-Seq data from 11 studies of SCC and its preinvasive stages to create a list of consensus differentially expressed genes and identify those that are UV-responsive.
- Clinically aggressive SCC displayed more tumor-specific keratinocytes, while keratoacanthomas contained more differentiated keratinocytes. SCC in immunocompetent persons had more memory B cells and CD8 T cells than those arising in immunosuppressed individuals.
- Previously reported gene fusions were not detected and most fusion candidates did not demonstrate pathogenic features.

**What is the translational message?:**

- Our analysis harmonizes differing results from previous studies to provide a robust list of genes implicated in SCC development.
- Our findings suggest gene fusions are not a common driver event in SCC.
