## Supplementary Data 1 for "Gene expression landscape of cutaneous squamous cell carcinoma progression"

### Sheet: Sheet1
Study	Gene	Comparison	Direction	Notes
Van Haren et al	KRT15	cSCC vs NS	Down
Van Haren et al	WNT5A	cSCC vs NS	Up
Van Haren et al	VEGFC	cSCC vs NS	Up
Van Haren et al	MMP1	cSCC vs NS	Up
Van Haren et al	YY1	cSCC vs NS	Up
Van Haren et al	CDH3	cSCC vs NS	Up
Van Haren et al	FN1	cSCC vs NS	Up
Hameetman et al	KRT16	cSCC vs NS	Up
Hameetman et al	KRT17	cSCC vs NS	Up
Hameetman et al	KRT6	cSCC vs NS	Up
Hameetman et al	CCL27	cSCC vs NS	Down
Hameetman et al	MMP1	cSCC vs NS	Up
Hameetman et al	MMP3	cSCC vs NS	Up
Hameetman et al	MMP9	cSCC vs NS	Up
Hameetman et al	MMP10	cSCC vs NS	Up
Hameetman et al	PI3	cSCC vs NS	Up
Hameetman et al	SERPINB4	cSCC vs NS	Up
Hameetman et al	TUBB3	cSCC vs NS	Up
Hameetman et al	CCL27	AK vs NS	Down
Hameetman et al	KRT17	AK vs NS	Up
Hameetman et al	CCL27	cSCC vs AK	Down
Hameetman et al	KRT17	cSCC vs AK	Up
Hudson et al	ADH1B	cSCC vs NS	Down
Hudson et al	RHCG	cSCC vs NS	Up
Hudson et al	KRTHAA4	cSCC vs NS	Up
Hudson et al	TMPRSS11D	cSCC vs NS	Up
Hudson et al	DEFB4A	cSCC vs NS	Up
Hudson et al	DEFB4B	cSCC vs NS	Up
Hudson et al	CHAC1	cSCC vs NS	Up
Hudson et al	CNTNAP2	cSCC vs NS	Up
Hudson et al	S100A12	cSCC vs NS	Up
Hudson et al	CRISP3	cSCC vs NS	Up
Hudson et al	FOSL1	cSCC vs NS	Up
Hudson et al	KRT13	cSCC vs NS	Up
Hudson et al	VNN3	cSCC vs NS	Up
Hudson et al	LTBP1	cSCC vs NS	Up
Wei et al	S100A12	cSCC vs NS	Up
Wei et al	MMP1	cSCC vs NS	Up
Wei et al	DEFB4A	cSCC vs NS	Up
Wei et al	DEFB4B	cSCC vs NS	Up
Wei et al	KRT16	cSCC vs NS	Up
Wei et al	PI3	cSCC vs NS	Up
Wei et al	EGR3	cSCC vs NS	Down
Wei et al	LRP4	cSCC vs NS	Down
Wei et al	C14orf132	cSCC vs NS	Down
Wei et al	PAMR1	cSCC vs NS	Down
Wei et al	CCL27	cSCC vs NS	Down
Wei et al	KRT2	cSCC vs NS	Down
Nindl et al	CDH1	cSCC vs NS	Up
Nindl et al	GRN	cSCC vs NS	Up
Nindl et al	IL4R	cSCC vs NS	Up
Nindl et al	IL1N	cSCC vs NS	Up
Nindl et al	MAP4K4	cSCC vs NS	Up
Nindl et al	MMP1	cSCC vs NS	Up
Nindl et al	NMI	cSCC vs NS	Up
Nindl et al	RAB21	cSCC vs NS	Up
Nindl et al	TNC	cSCC vs NS	Up
Nindl et al	ERCC1	cSCC vs NS	Down
Prasad et al	MMP1	cSCC vs NS	Up
Prasad et al	MMP10	cSCC vs NS	Up
Prasad et al	PTHLH	cSCC vs NS	Up
Prasad et al	CDKN2A	cSCC vs NS	Up
Prasad et al	ADAMTS1	cSCC vs NS	Down
Prasad et al	FOS	cSCC vs NS	Down
Prasad et al	IL6	cSCC vs NS	Up
Prasad et al	RECK	cSCC vs NS	Down
Lambert et al	FLG2	cSCC vs AK	Down
Lambert et al	KRT9	cSCC vs AK	Down
Lambert et al	KRT77	cSCC vs AK	Down
Lambert et al	FLG	cSCC vs AK	Down
Lambert et al	LOR	cSCC vs AK	Down
Lambert et al	LCE1B	cSCC vs AK	Down
Lambert et al	SERPINB12	cSCC vs AK	Down
Lambert et al	AZGP1	cSCC vs AK	Down
Lambert et al	CD36	cSCC vs AK	Down
Lambert et al	AADACL2	cSCC vs AK	Down
Lambert et al	HPGD	cSCC vs AK	Down
Lambert et al	SERPINA12	cSCC vs AK	Down
Lambert et al	TNFRSF19	cSCC vs AK	Down
Lambert et al	MUC15	cSCC vs AK	Down
Lambert et al	KRT10	cSCC vs AK	Down
Lambert et al	MMP1	cSCC vs AK	Up
Lambert et al	MMP10	cSCC vs AK	Up
Lambert et al	CXCL1	cSCC vs AK	Up
Lambert et al	INHBA	cSCC vs AK	Up
Lambert et al	SPP1	cSCC vs AK	Up
Lambert et al	PTHLH	cSCC vs AK	Up
Lambert et al	SH2Dd5	cSCC vs AK	Up
Lambert et al	ALDH1A3	cSCC vs AK	Up
Lambert et al	LAMC2	cSCC vs AK	Up
Lambert et al	GPRC5A	cSCC vs AK	Up
Lambert et al	PLAUR	cSCC vs AK	Up
Lambert et al	HRH1	cSCC vs AK	Up
Kathpalia et al	MUC4	cSCC vs NS	Up
Kathpalia et al	BCL2A1	cSCC vs NS	Up
Kathpalia et al	PTPN11	cSCC vs NS	Up
Kathpalia et al	FGF9	cSCC vs NS	Up
Dooley et al	FN1	cSCC vs NS	Up
Dooley et al	HAPIP	cSCC vs NS	Up
Dooley et al	G3P2	cSCC vs NS	Up
Dooley et al	ANXA5	cSCC vs NS	Up
Dooley et al	ZNF254	cSCC vs NS	Up
Inman et al	TP53	cSCC vs NS	Down
Inman et al	NOTCH2	cSCC vs NS	Down
Inman et al	CDKN2A	cSCC vs NS	Up

### Sheet: README
README: This spreadsheet tracks genes featured in prior cSCC microarray studies.
